# Chromosomal instability by mutations in a novel specificity factor of the minor spliceosome

**DOI:** 10.1101/2020.08.06.239418

**Authors:** Bas de Wolf, Ali Oghabian, Maureen V. Akinyi, Sandra Hanks, Eelco C. Tromer, Jolien van Hooff, Lisa van Voorthuijsen, Laura E. van Rooijen, Jens Verbeeren, Esther C.H. Uijttewaal, Marijke P.A. Baltissen, Shawn Yost, Philippe Piloquet, Michiel Vermeulen, Berend Snel, Bertrand Isidor, Nazneen Rahman, Mikko J. Frilander, Geert J.P.L. Kops

## Abstract

Aneuploidy is the leading cause of miscarriage and congenital birth defects, and a hallmark of cancer. Despite this strong association with human disease, the genetic causes of aneuploidy remain largely unknown. Through exome sequencing of patients with constitutional mosaic aneuploidy, we identified biallelic truncating mutations in *CENATAC* (*CCDC84*). We show that CENATAC is a novel component of the minor (U12-dependent) spliceosome that promotes splicing of a specific, rare minor intron subtype. This subtype is characterized by AT-AN splice sites and relatively high basal levels of intron retention. CENATAC depletion or expression of disease mutants resulted in excessive retention of AT-AN minor introns in ~100 genes enriched for nucleocytoplasmic transport and cell cycle regulators, and caused chromosome segregation errors. Our findings reveal selectivity in minor intron splicing with a specific impact on the chromosome segregation process, and show how defects herein can cause constitutional aneuploidy.
