## Supplementary Table 1 for "Chromosomal instability by mutations in a novel specificity factor of the minor spliceosome"

### Sheet: Sheet1
Abbreviation	Scientific species name	NCBI taxonomy ID	Supergroup	Download (m/d/y)	Assembly version	Source	Project website	Reference(s) (see below table) / source
AANO	Aureococcus anophagefferens CCMP1984	44056	SAR	2013-06-13	v.1.0 (September 27, 2007)	JGI	http://genome.jgi.doe.gov/Auran1/Auran1.home.html	[1,2]
ACAS	Acanthamoebe castellanii str. Neff	1257118	Amoebozoa	2013-06-12	Acastellanii.strNEFF v1 (January 9, 2013)	JCVI, via NCBI_Refseq	http://www.ncbi.nlm.nih.gov/bioproject/PRJNA193615	[3,4]
ACOE	Aquilegia coerulea Goldsmith	218851	Archaeplastida	07/17/13	Initial 8X unmapped Aquilegia coerulea Goldsmith genome	JGI, via Phytozome V9.0	ftp://ftp.jgi-psf.org/pub/compgen/phytozome/v9.0/Acoerulea/annotation/	[5,6]
AGAM	Anopheles gambiae str. PEST	180454	Opisthokonta	2013-07-01	AgamP3.7	Ensembl Metazoa 18 using BioMart	http://metazoa.ensembl.org/Anopheles_gambiae/Info/Index?db=core	[7–9]
AKER	Aplanochytrium kerguelense PBS07	702273	SAR	2013-04-11	V1	JGI	http://genome.jgi-psf.org/Aplke1/Aplke1.home.html	[2]
ALAI	Albugo laibachii Nc14	890382	SAR	2013-07-01	ENA 1 (2011-08-ENA)	Sainsbury Laboratory, via Ensembl Protists 18 using BioMart	http://protists.ensembl.org/Albugo_laibachii/Info/Index?db=core	[8–10]
ALIM	Aurantiochytrium limacinum ATCC MYA-1381	717989	SAR	2013-04-11	V1	JGI	http://genome.jgi.doe.gov/Aurli1/Aurli1.home.html	These sequence data were produced by the US Department of Energy Joint Genome Institute http://www.jgi.doe.gov/ in collaboration with the user community, [2]
AMAC	Allomyces macrogynus ATCC 38327	578462	Opisthokonta	2013-06-10	V1, March 1, 2012	Broad Institute	http://www.broadinstitute.org/annotation/genome/multicellularity_project/MultiHome.html	Origins of Multicellularity Sequencing Project, Broad Institute of Harvard and MIT (http://www.broadinstitute.org/)
AQUE	Amphimedon queenslandica	400682	Opisthokonta	2013-06-12	V1.0, (May 28, 2010)	JGI, via NCBI_Refseq	http://www.ncbi.nlm.nih.gov/bioproject/PRJNA66531	[4,11]
ATHA	Arabidopsis thaliana	3702	Archaeplastida	2013-07-03	TAIR10, November 17, 2010	TAIR 10	http://www.arabidopsis.org/index.jsp	[12,13]
ATRI	Amborella trichopoda	13333	Archaeplastida	2013-05-01	Unknown	Amborella Genome Database	http://www.amborella.org/ (link does not work anymore)	[14]
BDEN	Batrachochytrium dendrobatidis JAM81	684364	Opisthokonta	2013-06-03	V1	JGI	http://genome.jgi-psf.org/Batde5/Batde5.home.html	These sequence data were produced by the US Department of Energy Joint Genome Institute http://www.jgi.doe.gov/ in collaboration with the user community, [2]
BFLO	Branchiostoma floridae	7739	Opisthokonta	2013-07-01	Unknown	Metazome 3.0 using BioMart	https://metazome.jgi.doe.gov/pz/portal.html#!info?alias=Org_Bfloridae (not the original link)	[15]
BHOM	Blastocystis hominis	12968	SAR	2013-06-13	V1	Genoscope	http://www.cns.fr/externe/GenomeBrowser/Blastocystis/	[16]
BMAL	Brugia malayi	6279	Opisthokonta	2013-06-27	WS238	Wormbase WS238	www.wormbase.org	[17,18]
BNAT	Bigelowiella natans CCMP2755	753081	SAR	2013-06-13	V1	JGI	http://genome.jgi.doe.gov/Bigna1/Bigna1.home.html	[2,19]
BPRA	Bathycoccus prasinos RCC1005	1075084	Archaeplastida	2013-05-30	V1	Ghent University	http://bioinformatics.psb.ugent.be/orcae/overview/Bathy	[20]
CANG	Catenaria anguillulae PL171	765915	Opisthokonta	2013-06-10	V1	JGI	http://genome.jgi.doe.gov/Catan1/Catan1.home.html	[2,21]
CCOR	Conidiobolus coronatus NRRL28638	796925	Opisthokonta	2013-06-10	V1	JGI	genome.jgi.doe.gov/Conco1	[2,22]
CELE	Caenorhabditis elegans	6239	Opisthokonta	2013-07-01	WBcel235	Wormbase, via Ensembl 71 using BioMart	http://www.ensembl.org/Caenorhabditis_elegans/Info/Annotation (not the original link)	[9,24,25]
CINT	Ciona intestinalis	7719	Opisthokonta	2013-06-27	KH (April 29, 2011)	NCBI_Refseq	http://www.ncbi.nlm.nih.gov/bioproject/PRJNA187185	[4,26]
CMER	Cyanidioschyzon merolae 10D	280699	Archaeplastida	2013-06-13	V1	University of Tokyo	http://czon.jp/	[27,28]
CNEO	Cryptococcus neoformans	235443	Opisthokonta	2013-06-12	V4	Broad Institute	http://www.broadinstitute.org/annotation/genome/cryptococcus_neoformans/MultiHome.html	[29]
COWC	Capsaspora owczarzaki ATCC 30864	595528	Opisthokonta	05/31/13	V2	Broad Institute	http://www.broadinstitute.org/annotation/genome/multicellularity_project/MultiHome.html	[30]
CPAI	Cryptosporidium parvum Iowa II	414452	SAR	2013-05-29	2/23/2007	CryptoDB 5.0	www.cryptodb.org	[31,32]
CPAR	Cyanophora paradoxa	2762	Archaeplastida	2013-06-13	V1, November 2010	Rutgers University	http://cyanophora.rutgers.edu/cyanophora/home.php	[33]
CREI	Chlamydomonas reinhardtii	3055	Archaeplastida	2013-07-02	Unknown	Phytozome V9.1 using BioMart (unique sequences only)	https://phytozome.jgi.doe.gov/pz/portal.html#!info?alias=Org_Creinhardtii (not the original link)	[6,34]
CREV	Coemansia reversa NRRL 1564	763665	Opisthokonta	2013-06-10	V1	JGI	genome.jgi.doe.gov/Coere1	[2,22]
CSUB	Coccomyxa subellipsoidea C-169	574566	Archaeplastida	2013-06-14	V2.0 (April 13, 2012)	JGI, via NCBI	http://www.ncbi.nlm.nih.gov/bioproject/PRJNA32657	[35]
CVAR	Chlorella variabilis NC64A	554065	Archaeplastida	2013-05-30	V1	JGI	http://genome.jgi-psf.org/ChlNC64A_1/ChlNC64A_1.home.html	[2,36]
DDIS	Dictyostelium discoideum AX4	352472	Amoebozoa	2013-05-30	Unknown	DictyBase	http://dictybase.org/	[37,38]
DHAN	Debaryomyces hansenii CBS767	284592	Opisthokonta	2013-06-12	V2, February 9, 2012	NCBI	https://www.ncbi.nlm.nih.gov/bioproject/13832	[108]
DMEL	Drosophila melanogaster	7227	Opisthokonta	2013-06-26	5.51, May 7, 2013	Flybase FB2013_03	http://flybase.org/	[39,40]
DRER	Danio rerio	7955	Opisthokonta	2013-07-01	Zv9	Ensembl 71 using BioMart	http://mar2015.archive.ensembl.org/Danio_rerio/Info/Index (not the original link)	[9,25,41]
EAED	Edhazardia aedis USNM 41457	1003232	Opisthokonta	2013-05-27	4/30/2013	Broad Institute	http://www.broadinstitute.org/annotation/genome/rhizopus_oryzae/MultiHome.html	[58]
EHIS	Entamoeba histolytica HM-1:IMSS	294381	Amoebozoa	2013-05-31	11/27/2009	JCVI, via AmoebaDB 2.0	https://amoebadb.org/amoeba/	[42–44]
EHUX	Emiliania huxleyi CCMP1516	280463	Haptophyta	2013-06-26	V1	JGI	http://genome.jgi-psf.org/Emihu1/Emihu1.home.html	[2,45]
EINT	Encephalitozoon intestinalis ATCC 50506	876142	Opisthokonta	2013-05-31	10/18/2010	MicrosporidiaDB 4.0	http://microsporidiadb.org/common/downloads/release-4.0/EintestinalisATCC50506/	[44,46]
ESIL	Ectocarpus siliculosus	2880	SAR	2013-06-13	10/18/2010	VIB / UGent	http://bioinformatics.psb.ugent.be/genomes/view/Ectocarpus-siliculosus	[47]
GINT	Giardia intestinalis assemblage A	941442	Excavata	2013-05-29	2/8/2013	GiardiaDB 3.0	www.giardiadb.org	[48,49]
GSUL	Galdieria sulphuraria	130081	Archaeplastida	2013-06-13	ASM34128v1 (February 25, 2013)	NCBI	http://www.ncbi.nlm.nih.gov/bioproject/PRJNA13023	[50]
GTHE	Guillardia theta CCMP2712	905079	Cryptista	2013-07-01	Guith1 (2012-12-EnsemblProtist)	JGI, via Ensembl Protists 18 using BioMart	http://protists.ensembl.org/Guillardia_theta/Info/Index?db=core	[8,9,19]
HPAR	Hyaloperonospora parasitica	272952	SAR	2013-07-05	Unknown	Broad Institute, but sequenced by VBI	http://www.broadinstitute.org/annotation/genome/Saprolegnia_parasitica/MultiHome.html (HPAR genome no longer available via this link)	[51]
HSAP	Homo sapiens	9606	Opisthokonta	2013-07-01	GRCh37.p10	Ensembl 71 using BioMart	http://grch37.ensembl.org/Homo_sapiens/Info/Index (not the original link)	[9,25,52]
KLAC	Kluyveromyces lactis NRRL Y-1140	284590	Opisthokonta	2013-06-12	ASM251v1, (July 2, 2004)	Genolevures, via NCBI_Refseq	http://www.ncbi.nlm.nih.gov/bioproject/PRJNA12377	[4,54]
LMAJ	Leishmania major strain Friedlin	347515	Excavata	2013-05-29	10/20/2010	TriTrypDB 4.2	https://tritrypdb.org/tritrypdb/	[55,56]
MBRE	Monosiga brevicollis MX1 / ATCC 50154	431895/487148	Opisthokonta	2013-06-12	V1.0, (December 20, 2007)	JGI, via NCBI_Refseq	http://www.ncbi.nlm.nih.gov/bioproject/PRJNA28133	[4,57]
MCIR	Mucor circinelloides 1006PhL	1220926	Opisthokonta	2013-06-28	V1	Broad Institute	http://www.broadinstitute.org/annotation/genome/rhizopus_oryzae/MultiHome.html	[58]
MELO	Mortierella elongata AG-77	310910	Opisthokonta	2013-06-10	V1	JGI	genome.jgi.doe.gov/Morel1	[2,59]
MLEI	Mnemiopsis leidyi	27923	Opisthokonta	2013-05-29	Initial release	Mnemiopsis Genome Project	http://research.nhgri.nih.gov/mnemiopsis/help/about.shtml	⁠⁠⁠⁠⁠[60]
MMUS	Mus musculus	10090	Opisthokonta	2013-07-01	GRCm38.p1	Ensembl 71 using BioMart	http://www.ensembl.org/Mus_musculus/Info/Annotation (not the original link)	[9,25,61]
MSPE	Micromonas species RCC299	296587	Archaeplastida	2013-06-17	ASM9098v1 (April 10, 2009)	JGI, via NCBI_Refseq	http://www.ncbi.nlm.nih.gov/bioproject/PRJNA39769	[4,62]
MVER	Mortierella verticillata NRRL 6337	1069443	Opisthokonta	2013-06-10	2011-02-17	Broad Institute	www.broadinstitute.org/annotation/genome/multicellularity_project	Origins of Multicellularity Sequencing Project, Broad Institute of Harvard and MIT (http://www.broadinstitute.org/)
NCRA	Neurospora crassa OR74A	367110	Opisthokonta	2013-06-12	2013-03-11	Broad Institute	http://www.broadinstitute.org/annotation/genome/neurospora/MultiHome.html	[63]
NGAD	Nannochloropsis gaditana CCMP526	1093141	SAR	2013-06-13	1.1	Colorado School of Mines	http://nannochloropsis.genomeprojectsolutions-databases.com/	[64]
NGRU	Naegleria gruberi strain NEG-M	744533	Excavata	2013-06-19	1	JGI	http://genome.jgi-psf.org/Naegr1/Naegr1.home.html	[2,65]
NVEC	Nematostella vectensis	45351	Opisthokonta	2013-05-29	1	JGI	http://genome.jgi-psf.org/Nemve1/Nemve1.home.html	[2,66]
OLUC	Ostreococcus lucimarinus CCE9901	436017	Archaeplastida	2013-07-03	Unknown	JGI, via Phytozome V9.1 using BioMart (unique sequences only)	https://phytozome.jgi.doe.gov/pz/portal.html#!info?alias=Org_Olucimarinus (not the original link)	[6,67]
OSAT	Oryza sativa japonica	39947	Archaeplastida	2013-07-01	MSU6 (2009-01-MSU6)	IRGSP, via Ensembl Plants 18 using BioMart	http://plants.ensembl.org/Oryza_sativa/Info/Index?db=core	[8,9,68,69]
OTRI	Oxytricha trifallax	1172189	SAR	2013-05-29	2/12/2012	OxyDB	http://oxy.ciliate.org/	[70]
PBLA	Phycomyces blakesleeanus NRRL1555	763407	Opisthokonta	2013-06-10	V2	JGI	genome.jgi.doe.gov/Phybl2	[2,71]
PFAL	Plasmodium falciparum 3D7	36329	SAR	2013-05-29	3	PlasmoDB 9.3	www.plasmodb.org	[72,73]
PINF	Phytophthora infestans T30-4	403677	SAR	2013-06-13	ASM14294v1, (June 17, 2009)	Broad Institute, via NCBI_Refseq	http://www.ncbi.nlm.nih.gov/bioproject/PRJNA49677	[4,74]
PMAR	Perkinsus marinus ATCC 50983	423536	SAR	2013-05-29	Unknown	TIGR and Center for Marine Biotechnology (COMB)	https://www.ncbi.nlm.nih.gov/bioproject/PRJNA46451	JCV is likely not going to finish this genome, [4]
PPAL	Polysphondylium pallidum PN500	670386	Amoebozoa	2013-05-31	PolPal_Dec2009, (January 29, 2010)	NCBI	https://www.ncbi.nlm.nih.gov/bioproject/PRJNA40191	[75]
PPAT	Physcomitrella patens subsp. patens	145481	Archaeplastida	2013-07-04	V1.6	Cosmoss, via Phytozome V9.1 using BioMart (unique sequences only)	https://phytozome.jgi.doe.gov/pz/portal.html#!info?alias=Org_Ppatens (not the original link)	[6,76,77]
PTET	Paramecium tetraurelia	5888	SAR	2013-05-29	v1.78	ParameciumDB 1.78	http://paramecium.cgm.cnrs-gif.fr/	[80,81]
PTRI	Phaeodactylum tricornutum CCAP1055/1	556484	SAR	2013-06-13	ASM15095v2 (December 12, 2008)	JGI, via NCBI_Refseq	http://www.ncbi.nlm.nih.gov/bioproject/PRJNA33251	[4,82]
SCER	Saccharomyces cerevisiae S288C	559292	Opisthokonta	2013-06-13	Release R64-1-1	SGD R64-1-1	http://www.yeastgenome.org/	⁠⁠⁠⁠⁠⁠⁠⁠⁠⁠⁠⁠[85,86]
SKOW	Saccoglossus kowalevskii	10224	Opisthokonta	2013-07-01	Unknown	Metazome 3.0 using BioMart	https://metazome.jgi.doe.gov/pz/portal.html#!info?alias=Org_Skowalevskii_er (not the original link)	[87]
SMAN	Schistosoma mansoni	6183	Opisthokonta	2013-05-29	5	Sanger Institute	http://www.sanger.ac.uk/resources/downloads/helminths/schistosoma-mansoni.html	[88,89]
SMIN	Symbiodinium minutum	1202447	SAR	2013-07-17	v1.0	OIST Marine Genomics Unit	marinegenomics.oist.jp/genomes/	[90]
SMOE	Selaginella moellendorffii	88036	Archaeplastida	2013-07-01	v1.0 (2011-05-ENA)	JGI, via Ensembl Plants 18 using BioMart	http://plants.ensembl.org/Selaginella_moellendorffii/Info/Index?db=core	[8,9,91]
SPOM	Schizosaccharomyces pombe (strain 972 / ATCC 24843)	4896	Opisthokonta	2013-07-01	ASM294v1 (2012-03-PomBase)	PomBase, via Ensembl Fungi 18 using BioMart	http://fungi.ensembl.org/Schizosaccharomyces_pombe/Info/Index	[8,9,92]
SPUN	Spizellomyces punctatus DAOM BR117	645134	Opisthokonta	06/03/13, 06/11/13	2012-03-01	Broad Institute	http://www.broadinstitute.org/annotation/genome/multicellularity_project/MultiHome.html	[93]
SROS	Salpingoeca rosetta	946362	Opisthokonta	2013-05-31	V1	Broad Institute	http://www.broadinstitute.org/annotation/genome/multicellularity_project/MultiHome.html	[95]
TADH	Trichoplax adhaerens	10228	Opisthokonta	2013-06-12	V1.0, (June 17, 2008)	JGI, via NCBI_Refseq	http://www.ncbi.nlm.nih.gov/bioproject/PRJNA30931	[4,96]
TBRU	Trypanosoma brucei TREU 927	185431	Excavata	2013-06-19	2013-01-16	TriTrypDB 5.0	https://tritrypdb.org/tritrypdb/	[56,97]
TGON	Toxoplasma gondii ME49	508771	SAR	2013-05-29	7/23/2012	ToxoDB 8.1	www.toxodb.org	Lis Caler, [98]
TPSE	Thalassiosira pseudonana	296543	SAR	2013-06-13	ASM14940v1 (January 16, 2009)	JGI, via NCBI_Refseq	http://www.ncbi.nlm.nih.gov/bioproject/PRJNA34119	[4,99]
TRUB	Takifugu rubripes	31033	Opisthokonta	2013-07-01	FUGU5 (October 13, 2011)	JGI, via NCBI_Refseq	http://www.ncbi.nlm.nih.gov/bioproject/PRJNA166939	[4,100]
TTHE	Tetrahymena thermophila	5911	SAR	2013-05-29	oct2008	TIGR, via ciliate.org	www.ciliate.org	[101,102]
TTRA	Thecamonas trahens ATCC 50062	461836	Apusozoa	2013-06-13	2011-10-28	Broad institute	http://www.broadinstitute.org/annotation/genome/multicellularity_project/MultiHome.html	Origins of Multicellularity Sequencing Project, Broad Institute of Harvard and MIT (http://www.broadinstitute.org/)
TVAG	Trichomonas vaginalis G3	412133	Excavata	2013-05-29	1/11/2007	JCVI, via TrichDB 1.3	trichdb.org	[49,103]
UMAY	Ustilago maydis	237631	Opisthokonta	2013-06-12	ASM32847v1 (March 5, 2007)	Broad Institute, via NCBI_Refseq	http://www.ncbi.nlm.nih.gov/bioproject/PRJNA14007	[4,104]
VCAR	Volvox carteri	3068	Archaeplastida	2013-07-03	Unknown	Phytozome V9.1 using BioMart (unique sequences only)	https://phytozome.jgi.doe.gov/pz/portal.html#!info?alias=Org_Vcarteri (not the original link)	[6,105]
VCUL	Vavraia culicis floridensis	948595	Opisthokonta	2013-05-27	2013-04-30	Broad Institute	http://www.broadinstitute.org/annotation/genome/microsporidia_comparative/MultiHome.html	[106]
XTRO	Xenopus tropicalis	8364	Opisthokonta	2013-07-01	Xtropicalis_v7 (December 19, 2012)	JGI, via NCBI_Refseq	http://www.ncbi.nlm.nih.gov/bioproject/PRJNA205740	[4,107]
YLIP	Yarrowia lipolytica CLIB 122	284591	Opisthokonta	2013-07-01	ASM252v1 (2012-05-EnsemblFungi)	NCBI	https://www.ncbi.nlm.nih.gov/bioproject/13837	[108]
1. Gobler, C. J. et al. Niche of harmful alga Aureococcus anophagefferens revealed through ecogenomics. Proc. Natl. Acad. Sci. U. S. A. 108, 4352–7 (2011).
2. Grigoriev, I. V et al. The genome portal of the Department of Energy Joint Genome Institute. Nucleic Acids Res. 40, D26-32 (2012).
3. Clarke, M. et al. Genome of Acanthamoeba castellanii highlights extensive lateral gene transfer and early evolution of tyrosine kinase signaling. Genome Biol. 14, R11 (2013).
4. O’Leary, N. A. et al. Reference sequence (RefSeq) database at NCBI: current status, taxonomic expansion, and functional annotation. Nucleic Acids Res. 44, D733-45 (2016).
5. Filiault, D. L. et al. The Aquilegia genome provides insight into adaptive radiation and reveals an extraordinarily polymorphic chromosome with a unique history. Elife 7, (2018).
6. Goodstein, D. M. et al. Phytozome: a comparative platform for green plant genomics. Nucleic Acids Res. 40, D1178-86 (2012).
7. Holt, R. A. et al. The genome sequence of the malaria mosquito Anopheles gambiae. Science 298, 129–49 (2002).
8. Kersey, P. J. et al. Ensembl Genomes 2018: an integrated omics infrastructure for non-vertebrate species. Nucleic Acids Res. 46, D802–D808 (2018).
9. Kinsella, R. J. et al. Ensembl BioMarts: a hub for data retrieval across taxonomic space. Database (Oxford). 2011, bar030 (2011).
10. Kemen, E. et al. Gene gain and loss during evolution of obligate parasitism in the white rust pathogen of Arabidopsis thaliana. PLoS Biol. 9, e1001094 (2011).
11. Srivastava, M. et al. The Amphimedon queenslandica genome and the evolution of animal complexity. Nature 466, 720–6 (2010).
12. Analysis of the genome sequence of the flowering plant Arabidopsis thaliana. Nature 408, 796–815 (2000).
13. Lamesch, P. et al. The Arabidopsis Information Resource (TAIR): improved gene annotation and new tools. Nucleic Acids Res. 40, D1202-10 (2012).
14. Amborella Genome Project. The Amborella genome and the evolution of flowering plants. Science 342, 1241089 (2013).
15. Putnam, N. H. et al. The amphioxus genome and the evolution of the chordate karyotype. Nature 453, 1064–71 (2008).
16. Denoeud, F. et al. Genome sequence of the stramenopile Blastocystis, a human anaerobic parasite. Genome Biol. 12, R29 (2011).
17. Ghedin, E. et al. Draft genome of the filarial nematode parasite Brugia malayi. Science 317, 1756–60 (2007).
18. Yook, K. et al. WormBase 2012: more genomes, more data, new website. Nucleic Acids Res. 40, D735-41 (2012).
19. Curtis, B. A. et al. Algal genomes reveal evolutionary mosaicism and the fate of nucleomorphs. Nature 492, 59–65 (2012).
20. Moreau, H. et al. Gene functionalities and genome structure in Bathycoccus prasinos reflect cellular specializations at the base of the green lineage. Genome Biol. 13, R74 (2012).
21. Mondo, S. J. et al. Widespread adenine N6-methylation of active genes in fungi. Nat. Genet. 49, 964–968 (2017).
22. Chang, Y. et al. Phylogenomic Analyses Indicate that Early Fungi Evolved Digesting Cell Walls of Algal Ancestors of Land Plants. Genome Biol. Evol. 7, 1590–601 (2015).
23. Collen, J. et al. Genome structure and metabolic features in the red seaweed Chondrus crispus shed light on evolution of the Archaeplastida. Proc. Natl. Acad. Sci. U. S. A. 110, 5247–5252 (2013).
24. C. elegans Sequencing Consortium. Genome sequence of the nematode C. elegans: a platform for investigating biology. Science 282, 2012–8 (1998).
25. Zerbino, D. R. et al. Ensembl 2018. Nucleic Acids Res. 46, D754–D761 (2018).
26. Dehal, P. et al. The draft genome of Ciona intestinalis: insights into chordate and vertebrate origins. Science 298, 2157–67 (2002).
27. Matsuzaki, M. et al. Genome sequence of the ultrasmall unicellular red alga Cyanidioschyzon merolae 10D. Nature 428, 653–657 (2004).
28. Nozaki, H. et al. A 100%-complete sequence reveals unusually simple genomic features in the hot-spring red alga Cyanidioschyzon merolae. BMC Biol. 5, 28 (2007).
29. Loftus, B. J. et al. The genome of the basidiomycetous yeast and human pathogen Cryptococcus neoformans. Science 307, 1321–4 (2005).
30. Suga, H. et al. The Capsaspora genome reveals a complex unicellular prehistory of animals. Nat. Commun. 4, 2325 (2013).
31. Abrahamsen, M. S. et al. Complete genome sequence of the apicomplexan, Cryptosporidium parvum. Science 304, 441–5 (2004).
32. Heiges, M. et al. CryptoDB: a Cryptosporidium bioinformatics resource update. Nucleic Acids Res. 34, D419-22 (2006).
33. Price, D. C. et al. Cyanophora paradoxa genome elucidates origin of photosynthesis in algae and plants. Science 335, 843–7 (2012).
34. Merchant, S. S. et al. The Chlamydomonas genome reveals the evolution of key animal and plant functions. Science 318, 245–50 (2007).
35. Blanc, G. et al. The genome of the polar eukaryotic microalga Coccomyxa subellipsoidea reveals traits of cold adaptation. Genome Biol. 13, R39 (2012).
36. Blanc, G. et al. The Chlorella variabilis NC64A genome reveals adaptation to photosymbiosis, coevolution with viruses, and cryptic sex. Plant Cell 22, 2943–55 (2010).
37. Eichinger, L. et al. The genome of the social amoeba Dictyostelium discoideum. Nature 435, 43–57 (2005).
38. Basu, S. et al. DictyBase 2013: integrating multiple Dictyostelid species. Nucleic Acids Res. 41, D676-83 (2013).
39. Adams, M. D. et al. The genome sequence of Drosophila melanogaster. Science 287, 2185–95 (2000).
40. Thurmond, J. et al. FlyBase 2.0: the next generation. Nucleic Acids Res. 47, D759–D765 (2019).
41. Howe, K. et al. The zebrafish reference genome sequence and its relationship to the human genome. Nature 496, 498–503 (2013).
42. Lorenzi, H. A. et al. New assembly, reannotation and analysis of the Entamoeba histolytica genome reveal new genomic features and protein content information. PLoS Negl. Trop. Dis. 4, e716 (2010).
43. Loftus, B. et al. The genome of the protist parasite Entamoeba histolytica. Nature 433, 865–868 (2005).
44. Aurrecoechea, C. et al. AmoebaDB and MicrosporidiaDB: functional genomic resources for Amoebozoa and Microsporidia species. Nucleic Acids Res. 39, D612-9 (2011).
45. Read, B. A. et al. Pan genome of the phytoplankton Emiliania underpins its global distribution. Nature 499, 209–213 (2013).
46. Corradi, N., Pombert, J.-F., Farinelli, L., Didier, E. S. & Keeling, P. J. The complete sequence of the smallest known nuclear genome from the microsporidian Encephalitozoon intestinalis. Nat. Commun. 1, 77 (2010).
47. Cock, J. M. et al. The Ectocarpus genome and the independent evolution of multicellularity in brown algae. Nature 465, 617–21 (2010).
48. Morrison, H. G. et al. Genomic minimalism in the early diverging intestinal parasite Giardia lamblia. Science 317, 1921–6 (2007).
49. Aurrecoechea, C. et al. GiardiaDB and TrichDB: integrated genomic resources for the eukaryotic protist pathogens Giardia lamblia and Trichomonas vaginalis. Nucleic Acids Res. 37, D526-30 (2009).
50. Schonknecht, G. et al. Gene transfer from bacteria and archaea facilitated evolution of an extremophilic eukaryote. Science 339, 1207–1210 (2013).
51. Baxter, L. et al. Signatures of adaptation to obligate biotrophy in the Hyaloperonospora arabidopsidis genome. Science 330, 1549–51 (2010).
52. Lander, E. S. et al. Initial sequencing and analysis of the human genome. Nature 409, 860–921 (2001).
53. Hori, K. et al. Klebsormidium flaccidum genome reveals primary factors for plant terrestrial adaptation. Nat. Commun. 5, 3978 (2014).
54. Dujon, B. et al. Genome evolution in yeasts. Nature 430, 35–44 (2004).
55. Ivens, A. C. et al. The genome of the kinetoplastid parasite, Leishmania major. Science 309, 436–42 (2005).
56. Aslett, M. et al. TriTrypDB: a functional genomic resource for the Trypanosomatidae. Nucleic Acids Res. 38, D457-62 (2010).
57. King, N. et al. The genome of the choanoflagellate Monosiga brevicollis and the origin of metazoans. Nature 451, 783–8 (2008).
58. Lee, S. C. et al. Analysis of a food-borne fungal pathogen outbreak: virulence and genome of a Mucor circinelloides isolate from yogurt. MBio 5, e01390-14 (2014).
59. Uehling, J. et al. Comparative genomics of Mortierella elongata and its bacterial endosymbiont Mycoavidus cysteinexigens. Environ. Microbiol. 19, 2964–2983 (2017).
60. Ryan, J. F. et al. The genome of the ctenophore Mnemiopsis leidyi and its implications for cell type evolution. Science 342, 1242592 (2013).
61. Waterston, R. H. et al. Initial sequencing and comparative analysis of the mouse genome. Nature 420, 520–562 (2002).
62. Worden, A. Z. et al. Green evolution and dynamic adaptations revealed by genomes of the marine picoeukaryotes Micromonas. Science 324, 268–72 (2009).
63. Galagan, J. E. et al. The genome sequence of the filamentous fungus Neurospora crassa. Nature 422, 859–68 (2003).
64. Radakovits, R. et al. Draft genome sequence and genetic transformation of the oleaginous alga Nannochloropis gaditana. Nat. Commun. 3, 686 (2012).
65. Fritz-Laylin, L. K. et al. The genome of Naegleria gruberi illuminates early eukaryotic versatility. Cell 140, 631–42 (2010).
66. Putnam, N. H. et al. Sea anemone genome reveals ancestral eumetazoan gene repertoire and genomic organization. Science 317, 86–94 (2007).
67. Palenik, B. et al. The tiny eukaryote Ostreococcus provides genomic insights into the paradox of plankton speciation. Proc. Natl. Acad. Sci. U. S. A. 104, 7705–10 (2007).
68. International Rice Genome Sequencing Project. The map-based sequence of the rice genome. Nature 436, 793–800 (2005).
69. Ouyang, S. et al. The TIGR Rice Genome Annotation Resource: improvements and new features. Nucleic Acids Res. 35, D883-7 (2007).
70. Swart, E. C. et al. The Oxytricha trifallax macronuclear genome: a complex eukaryotic genome with 16,000 tiny chromosomes. PLoS Biol. 11, e1001473 (2013).
71. Corrochano, L. M. et al. Expansion of Signal Transduction Pathways in Fungi by Extensive Genome Duplication. Curr. Biol. 26, 1577–84 (2016).
72. Gardner, M. J. et al. Genome sequence of the human malaria parasite Plasmodium falciparum. Nature 419, 498–511 (2002).
73. Aurrecoechea, C. et al. PlasmoDB: a functional genomic database for malaria parasites. Nucleic Acids Res. 37, D539-43 (2009).
74. Haas, B. J. et al. Genome sequence and analysis of the Irish potato famine pathogen Phytophthora infestans. Nature 461, 393–8 (2009).
75. Heidel, A. J. et al. Phylogeny-wide analysis of social amoeba genomes highlights ancient origins for complex intercellular communication. Genome Res. 21, 1882–91 (2011).
76. Rensing, S. A. et al. The Physcomitrella genome reveals evolutionary insights into the conquest of land by plants. Science 319, 64–9 (2008).
77. Zimmer, A. D. et al. Reannotation and extended community resources for the genome of the non-seed plant Physcomitrella patens provide insights into the evolution of plant gene structures and functions. BMC Genomics 14, 498 (2013).
78. Bhattacharya, D. et al. Genome of the red alga Porphyridium purpureum. Nat. Commun. 4, 1941 (2013).
79. Haitjema, C. H. et al. A parts list for fungal cellulosomes revealed by comparative genomics. Nat. Microbiol. 2, 17087 (2017).
80. Aury, J.-M. et al. Global trends of whole-genome duplications revealed by the ciliate Paramecium tetraurelia. Nature 444, 171–8 (2006).
81. Arnaiz, O. & Sperling, L. ParameciumDB in 2011: new tools and new data for functional and comparative genomics of the model ciliate Paramecium tetraurelia. Nucleic Acids Res. 39, D632-6 (2011).
82. Bowler, C. et al. The Phaeodactylum genome reveals the evolutionary history of diatom genomes. Nature 456, 239–44 (2008).
83. James, T. Y. et al. Shared signatures of parasitism and phylogenomics unite Cryptomycota and microsporidia. Curr. Biol. 23, 1548–53 (2013).
84. Tisserant, E. et al. Genome of an arbuscular mycorrhizal fungus provides insight into the oldest plant symbiosis. Proc. Natl. Acad. Sci. U. S. A. 110, 20117–22 (2013).
85. Engel, S. R. et al. The reference genome sequence of Saccharomyces cerevisiae: then and now. G3 (Bethesda). 4, 389–98 (2014).
86. Cherry, J. M. et al. Saccharomyces Genome Database: the genomics resource of budding yeast. Nucleic Acids Res. 40, D700-5 (2012).
87. Simakov, O. et al. Hemichordate genomes and deuterostome origins. Nature 527, 459–65 (2015).
88. Berriman, M. et al. The genome of the blood fluke Schistosoma mansoni. Nature 460, 352–8 (2009).
89. Protasio, A. V et al. A systematically improved high quality genome and transcriptome of the human blood fluke Schistosoma mansoni. PLoS Negl. Trop. Dis. 6, e1455 (2012).
90. Shoguchi, E. et al. Draft assembly of the Symbiodinium minutum nuclear genome reveals dinoflagellate gene structure. Curr. Biol. 23, 1399–408 (2013).
91. Banks, J. A. et al. The Selaginella genome identifies genetic changes associated with the evolution of vascular plants. Science 332, 960–3 (2011).
92. Wood, V. et al. The genome sequence of Schizosaccharomyces pombe. Nature 415, 871–80 (2002).
93. Russ, C. et al. Genome Sequence of Spizellomyces punctatus. Genome Announc. 4, (2016).
94. Sodergren, E. et al. The genome of the sea urchin Strongylocentrotus purpuratus. Science 314, 941–952 (2006).
95. Fairclough, S. R. et al. Premetazoan genome evolution and the regulation of cell differentiation in the choanoflagellate Salpingoeca rosetta. Genome Biol. 14, R15 (2013).
96. Srivastava, M. et al. The Trichoplax genome and the nature of placozoans. Nature 454, 955–60 (2008).
97. Berriman, M. et al. The genome of the African trypanosome Trypanosoma brucei. Science 309, 416–22 (2005).
98. Gajria, B. et al. ToxoDB: an integrated Toxoplasma gondii database resource. Nucleic Acids Res. 36, D553-6 (2008).
99. Armbrust, E. V. et al. The genome of the diatom Thalassiosira pseudonana: ecology, evolution, and metabolism. Science 306, 79–86 (2004).
100. Aparicio, S. et al. Whole-genome shotgun assembly and analysis of the genome of Fugu rubripes. Science 297, 1301–10 (2002).
101. Eisen, J. A. et al. Macronuclear genome sequence of the ciliate Tetrahymena thermophila, a model eukaryote. PLoS Biol. 4, e286 (2006).
102. Stover, N. A. et al. Tetrahymena Genome Database (TGD): a new genomic resource for Tetrahymena thermophila research. Nucleic Acids Res. 34, D500-3 (2006).
103. Carlton, J. M. et al. Draft genome sequence of the sexually transmitted pathogen Trichomonas vaginalis. Science 315, 207–12 (2007).
104. Kämper, J. et al. Insights from the genome of the biotrophic fungal plant pathogen Ustilago maydis. Nature 444, 97–101 (2006).
105. Prochnik, S. E. et al. Genomic analysis of organismal complexity in the multicellular green alga Volvox carteri. Science 329, 223–6 (2010).
106. Desjardins, C. A. et al. Contrasting host-pathogen interactions and genome evolution in two generalist and specialist microsporidian pathogens of mosquitoes. Nat. Commun. 6, 7121 (2015).
107. Hellsten, U. et al. The genome of the Western clawed frog Xenopus tropicalis. Science 328, 633–6 (2010).
108. Dujon, B. et al. Genome evolution in yeasts. Nature 430, 35–44 (2004).
