## Supplementary Table 2 for "Chromosomal instability by mutations in a novel specificity factor of the minor spliceosome"

### Sheet: Sheet1
Panther ID	Correlation score	Ensembl Gene ID
PTHR12052.SF4	0.85103	ENSG00000140830
PTHR19852.SF14	0.821125	ENSG00000176473
PTHR10231.SF40	0.820498	ENSG00000138459
PTHR23139.SF52	0.792975	ENSG00000139168
PTHR24031.SF42	0.783805	ENSG00000118197
PTHR12433.SF11	0.726012	ENSG00000104960
PTHR13952.SF6	0.720516	ENSG00000184209
PTHR21563	0.706776
PTHR32297	0.701293	ENSG00000163156
PTHR10108.SF163	0.693476
PTHR13439.SF4	0.674424	ENSG00000185561
PTHR20957	0.666477	ENSG00000127993
PTHR13448	0.649578	ENSG00000119777
PTHR16105.SF0	0.647473	ENSG00000185946
PTHR22999.SF18	0.640437	ENSG00000104497
PTHR21402.SF2	0.640437	ENSG00000168566
PTHR11558.SF11	0.638224	ENSG00000102172
PTHR24089.SF246	0.628395	ENSG00000077713
PTHR14449	0.628395	ENSG00000183161
PTHR19378.SF0	0.625979	ENSG00000214367
PTHR12620.SF4	0.625979	ENSG00000212643
PTHR31879	0.615148	ENSG00000130311
PTHR14942.SF0	0.615148	ENSG00000161981
PTHR24315.SF2	0.605933	ENSG00000104325
PTHR16263.SF4	0.605933	ENSG00000075234
PTHR31901.SF5	0.598641	ENSG00000167925
PTHR14352	0.598641	ENSG00000268671
PTHR24006.SF100	0.593864	ENSG00000090686
PTHR14865	0.593864	ENSG00000178971
PTHR12174.SF22	0.591175	ENSG00000157837
PTHR14003.SF1	0.58202	ENSG00000230797
PTHR13935.SF41	0.580208	ENSG00000232237
PTHR10868	0.580208	ENSG00000147955
PTHR10353.SF36	0.580208	ENSG00000269541
PTHR14969.SF13	0.577705	ENSG00000205808
PTHR10219.SF33	0.577705	ENSG00000224051
PTHR11328.SF28	0.577202	ENSG00000161091
PTHR31835	0.575929	ENSG00000149761
PTHR24006.SF355	0.568374	ENSG00000156256
PTHR13512	0.568374	ENSG00000118579
PTHR10429	0.568374	ENSG00000103152
PTHR22890	0.561587	ENSG00000161920
PTHR18934.SF100	0.561587	ENSG00000174953
PTHR22807.SF31	0.561551	ENSG00000241058
PTHR24056.SF179	0.561449	ENSG00000185324
PTHR23336.SF2	0.561449	ENSG00000159256
PTHR11255.SF31	0.561449	ENSG00000065357
PTHR22904.SF316	0.559105	ENSG00000104969
PTHR18934.SF98	0.559105	ENSG00000108406
PTHR12360.SF1	0.5584	ENSG00000170448
PTHR23155.SF403	0.556365	ENSG00000214954
PTHR22912.SF101	0.556365	LRG_417
PTHR11991.SF0	0.556365	ENSG00000133112
PTHR31807	0.555873	ENSG00000131351
PTHR24177.SF1	0.555873	ENSG00000167971
PTHR14049	0.555873	ENSG00000268828
PTHR10588.SF232	0.555873	ENSG00000182504
PTHR11514.SF28	0.546623	ENSG00000116990
PTHR10168.SF44	0.546623	ENSG00000215203
PTHR11153.SF14	0.544659	ENSG00000156398
PTHR12484	0.541698	ENSG00000197976
PTHR23107.SF0	0.540255	ENSG00000141380
PTHR16057	0.540255	ENSG00000140471
PTHR12768.SF4	0.540255	ENSG00000126581
PTHR10639.SF7	0.540255	ENSG00000122705
PTHR13321	0.538219	ENSG00000130772
PTHR23075.SF0	0.534956	ENSG00000197785
PTHR11452.SF18	0.533104
PTHR12871.SF0	0.532771	ENSG00000168282
PTHR10265	0.532771	ENSG00000124762
PTHR18956	0.527112	ENSG00000072571
PTHR14543	0.527112	ENSG00000155256
PTHR31220	0.525816	ENSG00000122591
PTHR12899.SF3	0.525816	ENSG00000112110
PTHR12396.SF0	0.525816	ENSG00000141644
PTHR10032	0.525816	ENSG00000268171
PTHR13394	0.525451	ENSG00000091651
PTHR10003.SF29	0.525451	ENSG00000109610
PTHR22652	0.524234	ENSG00000120253
PTHR22055	0.524234	ENSG00000106244
PTHR23088.SF9	0.522711	ENSG00000100024
PTHR11019.SF56	0.522711	ENSG00000177225
PTHR32059	0.522692	ENSG00000134444
PTHR15454.SF7	0.522692	ENSG00000010322
PTHR13902.SF12	0.522692	ENSG00000269511
PTHR32370	0.522374
PTHR24286.SF38	0.522374
PTHR16105.SF1	0.522374	ENSG00000089682
PTHR13636	0.522065	ENSG00000134825
PTHR32166.SF15	0.52168
PTHR14843	0.52168	ENSG00000175073
PTHR12621.SF9	0.52168	ENSG00000110172
PTHR19959.SF133	0.519572	ENSG00000113971
PTHR16262	0.519572	ENSG00000215193
PTHR14939.SF4	0.519572	ENSG00000167196
PTHR11851.SF103	0.515785	ENSG00000105819
PTHR19316.SF6	0.515785	ENSG00000120725
PTHR14326.SF9	0.515785	ENSG00000088325
PTHR19444.SF13	0.510768	LRG_123
PTHR13833.SF13	0.510768	ENSG00000196865
PTHR10983.SF16	0.510768	ENSG00000026652
PTHR15827	0.509588	ENSG00000100865
PTHR13587	0.509419	ENSG00000262826
PTHR11139.SF64	0.50839	ENSG00000175054
PTHR24115.SF171	0.50586	ENSG00000079616
PTHR16122.SF13	0.50586	ENSG00000262742
PTHR31296	0.504361	ENSG00000178074
PTHR22904.SF318	0.504361	ENSG00000025772
PTHR11986.SF58	0.504361	ENSG00000113492
PTHR22975	0.501264	ENSG00000166348
PTHR15430	0.501264	ENSG00000174842
PTHR23424.SF4	0.498232	ENSG00000166788
PTHR21275	0.498232	ENSG00000182552
PTHR13943.SF30	0.498232
PTHR11742.SF37	0.497001	ENSG00000088298
PTHR18929.SF40	0.497001	ENSG00000185624
PTHR24006.SF267	0.496597	ENSG00000170832
PTHR16238	0.496597	ENSG00000046647
PTHR16029	0.496597	ENSG00000101639
PTHR15319	0.496597	ENSG00000103168
PTHR14379.SF3	0.496597	ENSG00000166783
PTHR10196.SF22	0.496597	ENSG00000197417
PTHR10052.SF1	0.496597	ENSG00000105640
PTHR24095.SF110	0.49566	ENSG00000154930
PTHR21419.SF23	0.494143	ENSG00000269881
PTHR13815.SF5	0.494143	ENSG00000066455
PTHR13481	0.494143	ENSG00000111412
PTHR12981	0.494143	ENSG00000162300
PTHR14983	0.489871	ENSG00000132881
PTHR14588	0.489871	ENSG00000122741
PTHR14332	0.489871	ENSG00000162946
PTHR14207.SF1	0.489871	ENSG00000123179
PTHR15854	0.489749	ENSG00000176946
PTHR15544	0.489749	ENSG00000113638
PTHR10983.SF17	0.489749	ENSG00000155189
PTHR11252.SF0	0.489226	ENSG00000138035
PTHR10476.SF9	0.489226	ENSG00000083937
PTHR22792.SF26	0.487068	ENSG00000161813
PTHR14950.SF3	0.487068	ENSG00000100697
PTHR12950	0.487068	ENSG00000108510
PTHR31898	0.486673	ENSG00000181264
PTHR14552.SF12	0.486673
PTHR15907.SF21	0.486673	ENSG00000145287
PTHR12654.SF0	0.486673	ENSG00000070610
PTHR12948	0.486647	ENSG00000013374
PTHR31061.SF1	0.486647	ENSG00000165102
PTHR22904.SF34	0.486647	ENSG00000262377
PTHR22870.SF169	0.486647	ENSG00000103657
PTHR15960	0.486647	ENSG00000165006
PTHR11062.SF57	0.486647	ENSG00000151348
PTHR20961.SF0	0.484795	ENSG00000163378
PTHR24559.SF168	0.484008	ENSG00000263031
PTHR24420.SF145	0.484008
PTHR24326.SF171	0.484008
PTHR15054	0.484008	ENSG00000130528
PTHR13322	0.484008	ENSG00000143493
PTHR11785.SF196	0.484008	ENSG00000268864
PTHR10625.SF115	0.484008
PTHR22930.SF23	0.483901	ENSG00000180423
PTHR21553	0.483901	ENSG00000154493
PTHR15294	0.483901	ENSG00000132952
PTHR12681.SF0	0.483901	ENSG00000215462
PTHR10992.SF25	0.483901	ENSG00000264872
PTHR10799.SF551	0.483901	LRG_176
PTHR22850.SF98	0.483385	ENSG00000112357
PTHR23244.SF291	0.483385
PTHR23068.SF2	0.483385	LRG_56
PTHR14140.SF27	0.483385	ENSG00000147854
PTHR11413.SF26	0.483385	ENSG00000101435
PTHR24103.SF244	0.481331	ENSG00000134253
PTHR23125.SF211	0.481331	ENSG00000118564
PTHR23115.SF104	0.481331	ENSG00000156508
PTHR18874	0.481331	ENSG00000117724
PTHR15622	0.481331	ENSG00000176871
PTHR13780.SF23	0.481331
PTHR12931.SF15	0.481331	ENSG00000167770
PTHR10360.SF9	0.481331	ENSG00000135679
PTHR10362.SF7	0.479084	ENSG00000084110
PTHR13929.SF0	0.479084	ENSG00000120942
PTHR22928	0.479084	ENSG00000080345
PTHR15069	0.479084	ENSG00000183527
PTHR31833	0.474367	ENSG00000162642
PTHR21470	0.474367	ENSG00000120370
PTHR12280.SF24	0.474367	ENSG00000125779
PTHR31570	0.473196	ENSG00000152240
PTHR32463.SF0	0.473196	ENSG00000157353
PTHR16212	0.473196	ENSG00000188352
PTHR13710.SF72	0.473196	ENSG00000004700
PTHR13539	0.473196	ENSG00000143919
PTHR12869	0.473196	ENSG00000105677
PTHR12862.SF0	0.473196	ENSG00000124357
PTHR12176.SF13	0.473172	ENSG00000214756
PTHR14790.SF15	0.473172	ENSG00000178966
PTHR13234.SF8	0.473172	ENSG00000216490
PTHR21539.SF0	0.472783	ENSG00000258130
PTHR12434	0.472783	ENSG00000261579
PTHR13235	0.471271	ENSG00000123415
PTHR24343.SF107	0.471271	ENSG00000142149
PTHR24073.SF399	0.471271	ENSG00000169228
PTHR22790.SF31	0.471271	ENSG00000262744
PTHR21404.SF1	0.471271	ENSG00000162639
PTHR13445	0.471271	ENSG00000184281
PTHR12181.SF31	0.471271
PTHR11384.SF26	0.469613	ENSG00000117528
PTHR12656	0.469613	ENSG00000049618
PTHR11266.SF7	0.469613	ENSG00000256632
PTHR21562.SF3	0.469494	ENSG00000185269
PTHR15315.SF26	0.469494	ENSG00000179580
PTHR15189	0.469494	ENSG00000158019
PTHR31366	0.468182	ENSG00000162757
PTHR23084.SF123	0.468182	ENSG00000116151
PTHR10106.SF0	0.468182	ENSG00000008283
PTHR16219	0.468182	ENSG00000259132
PTHR12439.SF11	0.468182	ENSG00000111405
PTHR14475	0.464378	ENSG00000101574
PTHR11679.SF29	0.464378	ENSG00000184178
PTHR24089.SF41	0.460951	ENSG00000160785
PTHR31723	0.460483
PTHR31931	0.460483	ENSG00000258289
PTHR16206.SF4	0.460483	ENSG00000166153
PTHR14319.SF3	0.460483	ENSG00000129925
PTHR10759.SF0	0.460483	ENSG00000109475
PTHR13530	0.459749	ENSG00000145979
PTHR15351.SF3	0.459749	ENSG00000107566
PTHR11903.SF11	0.459749	ENSG00000095303
PTHR12782.SF5	0.458421	ENSG00000148334
PTHR13160	0.457589	ENSG00000198856
PTHR11670.SF1	0.457589	ENSG00000122729
PTHR12010.SF2	0.453163	ENSG00000213741
PTHR10801.SF0	0.453163	ENSG00000116133
PTHR21650.SF4	0.452854	ENSG00000182087
PTHR23137.SF6	0.452854	ENSG00000198818
PTHR24362.SF112	0.452854	ENSG00000160602
PTHR22996.SF0	0.452854	ENSG00000102858
PTHR13136	0.452854	ENSG00000114982
PTHR11545.SF6	0.452854	ENSG00000172172
PTHR10513.SF18	0.452854	ENSG00000260851
PTHR31703	0.451394	ENSG00000185127
PTHR31690.SF4	0.451394	ENSG00000148803
PTHR31513.SF1	0.451394
PTHR31410.SF1	0.451394	ENSG00000165152
PTHR24073.SF451	0.451394	ENSG00000100228
PTHR13199.SF11	0.451394	ENSG00000047346
PTHR13005.SF1	0.451394	ENSG00000204116
PTHR12192.SF2	0.451394	ENSG00000128965
PTHR10588.SF206	0.451394	ENSG00000162620
PTHR10556.SF32	0.451394	ENSG00000145545
PTHR10517.SF18	0.451394
PTHR10366.SF317	0.451394	ENSG00000184860
PTHR10127.SF606	0.451394	ENSG00000269261
PTHR15217	0.450323	ENSG00000146457
PTHR14582	0.450323	ENSG00000138092
PTHR13316	0.450323	ENSG00000033030
PTHR12357.SF15	0.450323	ENSG00000185728
PTHR31697	0.450271	ENSG00000185085
PTHR12277.SF52	0.450271	ENSG00000129968
PTHR23108.SF0	0.450271	ENSG00000067365
PTHR15242.SF0	0.450271	ENSG00000126461
PTHR11607.SF4	0.450271	ENSG00000196547
PTHR22874	0.449998	ENSG00000110497
PTHR11902.SF1	0.449998	ENSG00000269528
PTHR12480.SF12	0.449998	ENSG00000161999
PTHR11040.SF45	0.449998	ENSG00000267001
PTHR24031.SF212	0.449284	ENSG00000123136
PTHR12452	0.449284	ENSG00000129235
PTHR32093.SF13	0.44619	ENSG00000262321
PTHR12000.SF3	0.44619	ENSG00000100600
PTHR24089.SF80	0.44619	ENSG00000174032
PTHR13437	0.44619	ENSG00000139496
PTHR24092.SF55	0.445968
PTHR20889.SF0	0.445968	ENSG00000173868
PTHR16058	0.445968	ENSG00000089091
PTHR14009.SF10	0.445968	ENSG00000050426
PTHR13465.SF3	0.445968	ENSG00000146350
PTHR13214	0.445968	ENSG00000109445
PTHR10706.SF126	0.445968	ENSG00000103264
PTHR12473.SF4	0.44594	ENSG00000214237
PTHR31490.SF1	0.444633
PTHR24154	0.444633	ENSG00000163126
PTHR24136	0.444633	ENSG00000165192
PTHR19331.SF266	0.444633	ENSG00000164099
PTHR16056.SF8	0.444633	ENSG00000137824
PTHR10131.SF61	0.444633	LRG_229
PTHR31458	0.44359
PTHR11360.SF123	0.44359	ENSG00000147100
PTHR23406.SF12	0.44359	ENSG00000082212
PTHR23213.SF179	0.44359	ENSG00000187164
PTHR23155.SF458	0.44359
PTHR22957.SF192	0.44359
PTHR22850.SF100	0.44359
PTHR15813.SF9	0.44359	ENSG00000064652
PTHR14239.SF0	0.44359	ENSG00000105889
PTHR12446.SF21	0.44359
PTHR11588.SF74	0.44359	ENSG00000101162
PTHR11389.SF361	0.44359	ENSG00000184828
PTHR11071.SF56	0.44359	ENSG00000138398
PTHR10374.SF11	0.44359
PTHR10334.SF170	0.44359
PTHR11132.SF23	0.442371	ENSG00000130958
PTHR15141.SF14	0.442371	ENSG00000266996
PTHR14795	0.442371	ENSG00000137842
PTHR14593	0.442371	ENSG00000120008
PTHR13135	0.442371	ENSG00000164902
PTHR31045	0.441316
PTHR24006.SF387	0.441316	ENSG00000135655
PTHR15976.SF7	0.441316	ENSG00000112584
PTHR12080.SF48	0.441316	ENSG00000117091
PTHR11224.SF37	0.441316	ENSG00000179455
PTHR13339	0.437769	ENSG00000198612
PTHR24078.SF153	0.437769	ENSG00000104129
PTHR11699.SF144	0.437769	ENSG00000164904
PTHR14363.SF7	0.437322	ENSG00000172987
PTHR10689.SF6	0.437322	ENSG00000148344
PTHR22730.SF1	0.437322	ENSG00000007062
PTHR23322.SF20	0.437322	ENSG00000113194
PTHR23287.SF16	0.437322	ENSG00000196663
PTHR23076.SF47	0.437322	ENSG00000197912
PTHR21677	0.437322	ENSG00000261732
PTHR19861.SF0	0.437322	ENSG00000164091
PTHR16008	0.437322	ENSG00000151876
PTHR13832.SF221	0.437322	ENSG00000175175
PTHR13453	0.437322	ENSG00000139620
PTHR24151	0.436684	ENSG00000151458
PTHR23430.SF50	0.436684	ENSG00000268901
PTHR15913	0.436684	ENSG00000090487
PTHR24056.SF171	0.435917	ENSG00000156345
PTHR23102.SF13	0.435917	ENSG00000014164
PTHR22950.SF72	0.435917	ENSG00000269587
PTHR12323	0.435917	ENSG00000085872
PTHR10037.SF92	0.433644	ENSG00000186815
PTHR15682	0.433644	ENSG00000135763
PTHR20939	0.433151	ENSG00000124104
PTHR21312.SF6	0.433151	ENSG00000204909
PTHR19331.SF192	0.433151	ENSG00000134013
PTHR23416.SF8	0.433151
PTHR22990.SF12	0.433151	ENSG00000138081
PTHR16500	0.433151	ENSG00000158636
PTHR13166.SF9	0.433151	ENSG00000266202
PTHR10551.SF9	0.433151	ENSG00000266662
PTHR14741.SF32	0.43306	ENSG00000137574
PTHR23120.SF0	0.433038	ENSG00000269739
PTHR12268	0.433038	ENSG00000176407
PTHR23161.SF1	0.432875	ENSG00000224180
PTHR23125.SF249	0.432875	ENSG00000183580
PTHR20930.SF1	0.432875	ENSG00000188554
PTHR11958.SF44	0.432875	ENSG00000105281
PTHR10588.SF223	0.432875	ENSG00000131951
PTHR11034.SF19	0.431647	LRG_258
PTHR10625.SF112	0.431647	ENSG00000163517
PTHR32094	0.427508	ENSG00000112039
PTHR14523	0.427508	ENSG00000125319
PTHR13832.SF253	0.427508	ENSG00000213889
PTHR13617	0.427508	ENSG00000164074
PTHR13130	0.427508	ENSG00000160563
PTHR11353.SF60	0.427508	ENSG00000156261
PTHR10799.SF65	0.427508	ENSG00000182150
PTHR11607.SF3	0.42639	ENSG00000269590
PTHR12510	0.422111	ENSG00000134864
PTHR16027	0.422111	ENSG00000157927
PTHR13482	0.422111	ENSG00000128191
PTHR23310.SF55	0.422111	ENSG00000198721
PTHR23088.SF4	0.422111
PTHR14944	0.422111	ENSG00000147231
PTHR14390	0.422111	ENSG00000198746
PTHR10887.SF140	0.422111	LRG_250
PTHR12128.SF21	0.421517	ENSG00000135838
PTHR24067.SF59	0.421517	ENSG00000077152
PTHR12558.SF8	0.421517	ENSG00000258210
PTHR30160.SF0	0.421517
PTHR24412.SF131	0.421517	ENSG00000119771
PTHR24314.SF8	0.421517	ENSG00000116171
PTHR24157.SF0	0.421517	ENSG00000235711
PTHR24021	0.421517	LRG_231
PTHR23277	0.421517	ENSG00000177707
PTHR22967.SF54	0.421517	ENSG00000115661
PTHR21091.SF98	0.421517	ENSG00000145692
PTHR19960.SF7	0.421517	ENSG00000092850
PTHR16165.SF5	0.421517	ENSG00000095110
PTHR13287	0.421517	ENSG00000101220
PTHR12185.SF14	0.421517	ENSG00000072858
PTHR11647.SF50	0.421517	ENSG00000147647
PTHR11639	0.421517	ENSG00000188817
PTHR11254.SF279	0.421517	ENSG00000002746
PTHR21596.SF10	0.420941	ENSG00000152464
PTHR21452	0.420941	ENSG00000169180
PTHR12241.SF13	0.420143	ENSG00000100304
PTHR24056.SF46	0.420143	ENSG00000117266
PTHR14270	0.420143	ENSG00000105771
PTHR13356	0.420143	ENSG00000173559
PTHR12677.SF15	0.420143	ENSG00000166471
PTHR15660	0.416277	ENSG00000269307
PTHR24064.SF202	0.416277	ENSG00000197375
PTHR23151.SF52	0.416277	ENSG00000110435
PTHR21245	0.416277	ENSG00000119446
PTHR15197	0.416277	ENSG00000121058
PTHR13650	0.416277	ENSG00000104133
PTHR12902.SF1	0.415964	ENSG00000158195
PTHR31169.SF1	0.415964	ENSG00000164649
PTHR23185	0.415964	ENSG00000164944
PTHR22727.SF15	0.415964	ENSG00000164659
PTHR16007.SF15	0.415964	ENSG00000181458
PTHR14791	0.415964	ENSG00000113645
PTHR13413	0.415964	ENSG00000119596
PTHR13350	0.415964	ENSG00000164941
PTHR13338	0.415964	ENSG00000123545
PTHR11132.SF41	0.415964	ENSG00000100036
PTHR12979	0.415135	ENSG00000182973
PTHR13403	0.414297	ENSG00000169371
PTHR19860.SF17	0.413951
PTHR24089.SF200	0.413671	ENSG00000175564
PTHR20955	0.413671	ENSG00000171135
PTHR16151	0.413671	ENSG00000147874
PTHR14273	0.413671	ENSG00000102897
PTHR13806.SF20	0.413671	ENSG00000230143
PTHR13308.SF11	0.413671	ENSG00000244754
PTHR12992.SF5	0.413671	ENSG00000140876
PTHR22642.SF1	0.413409	ENSG00000139344
PTHR23089.SF3	0.413409	ENSG00000169567
PTHR21208.SF0	0.413409	ENSG00000159322
PTHR15572	0.413409	ENSG00000063169
PTHR12837.SF0	0.413409
PTHR13129	0.412971	ENSG00000260623
PTHR31881	0.411436
PTHR11227.SF25	0.411436
PTHR24637.SF75	0.411436	ENSG00000164932
PTHR24411.SF27	0.411436	ENSG00000116679
PTHR22883.SF25	0.411436	ENSG00000180776
PTHR22844.SF170	0.411436
PTHR22772.SF1	0.411436	ENSG00000074755
PTHR19290.SF88	0.411436	ENSG00000162992
PTHR18976.SF14	0.411436	ENSG00000110244
PTHR14695.SF4	0.411436	ENSG00000157060
PTHR14289.SF15	0.411436	ENSG00000110429
PTHR13052.SF0	0.411436
PTHR11920.SF31	0.411436
PTHR11426.SF9	0.411436	ENSG00000115163
PTHR11375.SF1	0.411436	ENSG00000140350
PTHR10796.SF49	0.411436	ENSG00000204624
PTHR22883.SF47	0.409544	ENSG00000136247
PTHR13226.SF9	0.409544	ENSG00000176125
PTHR11210.SF20	0.409544	ENSG00000100387
PTHR24115.SF372	0.408555	ENSG00000196169
PTHR22883.SF33	0.408555	ENSG00000160446
PTHR13547.SF1	0.408555	ENSG00000270161
PTHR10625.SF60	0.407585	ENSG00000196591
PTHR24070.SF226	0.407585	ENSG00000167550
PTHR24414.SF29	0.407585	ENSG00000254553
PTHR24197.SF31	0.407585	ENSG00000157999
PTHR23244.SF33	0.407585	ENSG00000124702
PTHR22844.SF30	0.407585	ENSG00000005448
PTHR22844.SF173	0.407585	ENSG00000109670
PTHR19957.SF87	0.407585	ENSG00000117758
PTHR16234	0.407585	ENSG00000116922
PTHR14969.SF12	0.407585	ENSG00000163082
PTHR14667	0.407585	ENSG00000179941
PTHR13498	0.407585	ENSG00000091640
PTHR11353.SF12	0.407585	ENSG00000125863
PTHR10740.SF13	0.407585	ENSG00000261530
PTHR10825.SF5	0.407422	ENSG00000235107
PTHR16199	0.407422	ENSG00000146918
PTHR14744	0.407422	ENSG00000122390
PTHR16318	0.407422	ENSG00000188223
PTHR13045	0.407422	ENSG00000260753
PTHR23245.SF33	0.407422	ENSG00000183665
PTHR13109	0.407422	ENSG00000020129
PTHR15000	0.40559	ENSG00000107938
PTHR15681	0.40559	ENSG00000124688
PTHR24089.SF50	0.403981	ENSG00000075415
PTHR21092	0.403981	ENSG00000162736
PTHR31462.SF2	0.403558	ENSG00000127419
PTHR31279.SF4	0.403558
PTHR14454.SF3	0.403558	ENSG00000157833
PTHR24420.SF615	0.403558
PTHR24420.SF583	0.403558
PTHR24115.SF400	0.403558	ENSG00000089177
PTHR24103.SF213	0.403558	ENSG00000228001
PTHR23064.SF5	0.403558	LRG_378
PTHR21198.SF3	0.403558
PTHR18820.SF1	0.403558	ENSG00000184530
PTHR15710	0.403558	ENSG00000181191
PTHR14499.SF63	0.403558	ENSG00000151364
PTHR14445.SF38	0.403558	ENSG00000204120
PTHR12274.SF1	0.403558
PTHR12239.SF30	0.403558	ENSG00000169258
PTHR12113	0.403558	ENSG00000050165
PTHR31669.SF3	0.400544
PTHR12381.SF11	0.400544	ENSG00000153187
PTHR24044.SF247	0.400544
PTHR24402.SF165	0.400544	ENSG00000116809
PTHR24103.SF86	0.400544	ENSG00000108448
PTHR23145	0.400544	ENSG00000198157
PTHR18929.SF39	0.400544
PTHR13976.SF28	0.400544	ENSG00000183808
PTHR10697.SF3	0.400544
PTHR13343.SF17	0.399992	ENSG00000143162
PTHR12486.SF5	0.399992	ENSG00000111911
PTHR11913.SF12	0.399992	LRG_213
PTHR22835.SF115	0.399992	ENSG00000072121
PTHR11260.SF128	0.399992	ENSG00000268943
PTHR10668.SF72	0.399992
