## Supplementary Table 6 for "Chromosomal instability by mutations in a novel specificity factor of the minor spliceosome"

### Sheet: A-type introns
Gene symbol	Chromosome	Intron coodinates	Group
ABHD18	chr4	128009192-128009548	24hr/48hr/MVA
ABHD18	chr4	128009192-128011672
AP4E1	chr15	50948160-50949825
ARPC5	chr1	183633155-183635516
ARPC5L	chr9	124869440-124873691
ATG9A	chr2	219226934-219227769
C17orf75	chr17	32337955-32338207
CCDC43	chr17	44680644-44682002
CCDC43	chr17	44679044-44682002
CDK5	chr7	151054466-151055026
CRNKL1	chr20	20045487-20047764
CUL4A	chr13	113219049-113227975
CUL4B	chrX	120546617-120547135
DCP2	chr5	112985987-112992120
DDB1	chr11	61300933-61302256
DIAPH1	chr5	141577592-141578224
DIAPH1	chr5	141526462-141527572
DIAPH2	chrX	96937352-96939265
DIAPH3	chr13	59833272-59839323
DIAPH3	chr13	59991275-59992067
E2F1	chr20	33677541-33678200
E2F2	chr1	23519131-23520912
E2F4	chr16	67193171-67193471
ERCC5	chr13	102872399-102873258
FAM192A	chr16	57167227-57172250
GARS	chr7	30621501-30622316
GATD3B	chr21	5117232-5118690
GBE1	chr3	81499228-81535194
GMFB	chr14	54480957-54481408
HNRNPL	chr19	38844105-38845649
HSBP1	chr16	83808747-83809304
ICE1	chr5	5437115-5439894
IK	chr5	140659835-140660114
IPO11	chr5	62504701-62504857
IPO5	chr13	98012343-98014041
IPO9	chr1	201854924-201855123
KCMF1	chr2	85043666-85046103
KIFAP3	chr1	170031985-170034371
LSG1	chr3	194648805-194650880
MCMBP	chr10	119853195-119857337
MED23	chr6	131593172-131594098
MORC3	chr21	36337947-36338773
NOL8	chr9	92316139-92318617
NOP2	chr12	6563515-6563613
NUP210	chr3	13378981-13379562
PAXIP1	chr7	154944165-154946364
PCID2	chr13	113196223-113197177
POLE2	chr14	49664675-49665106
PPME1	chr11	74203822-74204352
PRIM1	chr12	56741838-56742986
SLC9A6	chrX	136010584-136012948
SMC3	chr10	110596551-110598138
SMS	chrX	21978115-21978876
SPCS2	chr11	74965924-74969564
SPCS3	chr4	176322244-176324180
SRSF10	chr1	23975078-23978712
STX6	chr1	181002701-181005293
SUDS3	chr12	118400755-118401758
TCEA1	chr8	53984518-53986968
TGS1	chr8	55811098-55813039
THOC2	chrX	123610964-123611439
THOC2	chrX	123610958-123611439
TMEM87A	chr15	42228821-42231191
TMEM87A	chr15	42228821-42231843
TRIT1	chr1	39854069-39857276
UBR3	chr2	169927406-169928726
WDR1	chr4	10083179-10084442
WDR11	chr10	120906856-120908555
WDR91	chr7	135207203-135208790
VEZT	chr12	95270189-95274741
XPO4	chr13	20827180-20842894
XPO4	chr13	20787599-20788485
XPO7	chr8	21989084-21990343
ZC3H4	chr19	47081623-47082183
ZDHHC13	chr11	19159041-19163302
ACTR10	chr14	58211400-58213630	24hr/48hr
ALG3	chr3	184242958-184243553
AP2A2	chr11	1006618-1008011
AP4E1	chr15	50948160-50949823
ARL16	chr17	81683595-81683692
BRMS1L	chr14	35863954-35864934
BTAF1	chr10	91997181-91997598
C11orf80	chr11	66804191-66813864
C1orf112	chr1	169795214-169798918
CACNA1H	chr16	1154037-1194971
CEP170	chr1	243200836-243211885
CEP170B	chr14	104877964-104878442
CIP2A	chr3	108566639-108568154
CRTC3	chr15	90593756-90602323
CRYZL1	chr21	33591208-33595730
DIAPH2	chrX	97247840-97348115
DNA2	chr10	68415108-68416708
E2F5	chr8	85203256-85206176
GATD3A	chr21	44143362-44144820
GPAA1	chr8	144084876-144085042
HIP1	chr7	75592515-75599183
HNRNPLL	chr2	38582169-38583840
HSBP1L1	chr18	79966679-79968088
IFT80	chr3	160381725-160384563
KIAA1328	chr18	36885673-36959307
MIOS	chr7	7573770-7574097
MSH3	chr5	80672859-80674982
NAA60	chr16	3483598-3484698
NR2C2AP	chr19	19202048-19202330
NR2C2AP	chr19	19202042-19202330
PHB2	chr12	6967249-6967675
PIGB	chr15	55320411-55321272
PLCD3	chr17	45120455-45120901
RANBP17	chr5	171171287-171183166
RNF123	chr3	49699106-49699467
SLC9A8	chr20	49863068-49864738
SMYD2	chr1	214331071-214332017
SPC24	chr19	11148118-11149093
TM2D1	chr1	61723787-61724956
TMEM181	chr6	158628491-158629729
TMEM231	chr16	75540175-75541349
TMEM87B	chr2	112091784-112097043
TRAPPC2	chrX	13716090-13716533
XPO5	chr6	43528926-43530687
ZC3H8	chr2	112231948-112233259
ZC3HC1	chr7	130041102-130049032
ZCCHC8	chr12	122498870-122500641
ZDHHC14	chr6	157632883-157645736
ZDHHC17	chr12	76828491-76841981
CTNNBL1	chr20	37746608-37757558	24hr
E2F6	chr2	11450127-11451650
AP2A1	chr19	49803377-49805452	48hr
MORC4	chrX	106985244-106985982
PRMT1	chr19	49679930-49680138
PRMT1	chr19	49679930-49680139
TRAPPC9	chr8	139885970-139910146
RASGRP1	chr15	38519372-38526298	MVA
SLC9A9	chr3	143574194-143578584
TBC1D32	chr6	121112660-121113061
BRCC3	chrX	155077290-155078615	48hr/MVA
CRTC2	chr1	153954317-153954872
STX10	chr19	13149594-13149727

### Sheet: G-type introns
Gene symbol	Chromosome	Intron coodinates	Group
EML2	chr19	45634472-45638504	24hr/48hr/MVA
FRA10AC1	chr10	93694938-93698135
LZTR1	chr22	20996113-20996695
NCBP2	chr3	196937649-196939250
PDCD11	chr10	103418635-103419537
PPIL4	chr6	149512303-149517353
PPP2R2A	chr8	26361152-26362683
SBNO2	chr19	1120024-1122138
SLC30A5	chr5	69113228-69114419
TXNRD2	chr22	19898131-19899048
USP14	chr18	198133-199201
WDFY1	chr2	223899071-223901182
WDFY2	chr13	51719349-51727677
VPS35	chr16	46681501-46682078
AHCTF1	chr1	246887358-246888176	24hr/48hr
ALG6	chr1	63407127-63411145
ALG8	chr11	78119250-78121064
AP1M1	chr19	16203616-16206340
ASCC2	chr22	29804831-29806215
ATP6V1A	chr3	113781179-113784223
BAZ1B	chr7	73510853-73521826
BRF1	chr14	105256550-105272720
BTAF1	chr10	91996571-91997602
BTAF1	chr10	91996571-91997079
C1orf109	chr1	37683438-37686272
C1orf109	chr1	37683442-37686272
CCDC134	chr22	41808994-41809878
CCDC43	chr17	44679044-44680584
CCDC84	chr11	119011312-119011938
CCNT2	chr2	134919013-134919809
CDC45	chr22	19505482-19507385
CHD3	chr17	7908511-7908696
CLCN7	chr16	1460528-1460815
CNIH4	chr1	224356994-224360494
CNST	chr1	246631925-246633923
CUL1	chr7	148730263-148753975
CUL2	chr10	35063063-35071198
DAP3	chr1	155725491-155725926
DERL2	chr17	5481390-5482808
DERL2	chr17	5480583-5482808
DYNC1LI1	chr3	32534647-32537010
EDC4	chr16	67877407-67877508
EIF4G3	chr1	21089214-21176174
EIF4G3	chr1	21089214-21097188
EML1	chr14	99894759-99897144
EXOSC2	chr9	130699395-130701097
EXOSC2	chr9	130699395-130701558
EXOSC2	chr9	130699395-130702142
EXOSC2	chr9	130699395-130700866
GOLGA7	chr8	41506013-41507053
GOLGA7	chr8	41506013-41507058
HDHD5	chr22	17145118-17148447
HDHD5	chr22	17145170-17148447
INTS7	chr1	211966499-211967877
IP6K1	chr3	49728279-49732790
IPO4	chr14	24181844-24181954
LLGL1	chr17	18230039-18232494
MAEA	chr4	1336995-1338425
MAEA	chr4	1336995-1338421
MAGT1	chrX	77841321-77853900
MAPK1	chr22	21806040-21807663
MAPK12	chr22	50255695-50255809
MAPK8	chr10	48424586-48425887
MAPK8	chr10	48424160-48425887
MAPK9	chr5	180242756-180247438
MAPK9	chr5	180242756-180247854
MCTS1	chrX	120608359-120611010
MORC4	chrX	106978200-106980890
MYSM1	chr1	58690418-58692860
NAA15	chr4	139336953-139340911
NAA16	chr13	41318911-41320666
NAPG	chr18	10532796-10533521
NAPG	chr18	10532796-10533535
NCBP1	chr9	97653909-97654879
NUP107	chr12	68689054-68689532
NUP155	chr5	37363985-37364246
NUP160	chr11	47804619-47806152
PCNX1	chr14	71050761-71051882
PDPK1	chr16	2561909-2565552
PFDN5	chr12	53296276-53297849
PIGN	chr18	62085265-62088755
POLA2	chr11	65267569-65268671
POLR1E	chr9	37495277-37495889
PPP2R2D	chr10	131944146-131945294
RAF1	chr3	12585800-12587590
RALGAPA1	chr14	35549235-35570616
RELCH	chr18	62287468-62291542
RHBDD2	chr7	75882237-75883697
RINT1	chr7	105547334-105548555
RINT1	chr7	105547334-105548553
RNF121	chr11	71995552-71996194
RNF123	chr3	49700710-49701490
RPP30	chr10	90895918-90896312
SACM1L	chr3	45714080-45719499
SLC9A6	chrX	136016759-136022585
SPG11	chr15	44657297-44659078
SPTSSA	chr14	34435305-34462095
SRP72	chr4	56490646-56491430
SRPK1	chr6	35874340-35886723
SRPK2	chr7	105160614-105167376
SSR2	chr1	156015070-156018269
SSU72	chr1	1545003-1564772
STX8	chr17	9545283-9557433
TAF2	chr8	119788905-119789591
TMEM161B	chr5	88207143-88220562
TMEM161B	chr5	88207181-88220562
TMEM33	chr4	41939384-41943746
TMEM41B	chr11	9288543-9295258
TMEM41B	chr11	9288536-9295258
TNPO1	chr5	72848499-72851243
TRAPPC2L	chr16	88858792-88859662
TRAPPC8	chr18	31916447-31917577
TSPYL2	chrX	53083306-53084544
TUSC3	chr8	15730730-15743537
UBL5	chr19	9828875-9829964
UFD1	chr22	19465275-19467872
USO1	chr4	75799733-75800350
WDR41	chr5	77459125-77463094
XRCC5	chr2	216116843-216117745
ZCCHC8	chr12	122483345-122483459
ZFC3H1	chr12	71657302-71663012
AP4S1	chr14	31080585-31092906	24hr
CCNT1	chr12	48714525-48716514
CFAP44	chr3	113420180-113426123
CHD4	chr12	6577918-6578028
EML4	chr2	42280974-42282822
FAM92A	chr8	93705011-93708010
FIG4	chr6	109738454-109741443
GAK	chr4	911788-912734
GOSR1	chr17	30520022-30522253
KANSL2	chr12	48660620-48667692
KIFAP3	chr1	169972599-169978084
LSM8	chr7	118184255-118185653
MARCH6	chr5	10402140-10402383
MYO1E	chr15	59261510-59272305
NLK	chr17	28132676-28161159
PCNX2	chr1	233090191-233095754
RFC5	chr12	118027019-118027952
RFC5	chr12	118027019-118027961
RNF220	chr1	44644795-44644994
SLC9A6	chrX	136033494-136040075
TBCK	chr4	106095642-106116202
TCTN3	chr10	95683196-95683521
WLS	chr1	68146013-68148135
C2CD3	chr11	74028399-74033350	48hr
CACNA2D1	chr7	81959358-81959719
CCDC28A	chr6	138788389-138792748
DDX18	chr2	117829467-117830581
EDC4	chr16	67881846-67881953
INPP5B	chr1	37865889-37866458
INTS10	chr8	19844239-19845581
MORC3	chr21	36344708-36344911
NUP205	chr7	135645019-135645467
PCNX3	chr11	65628704-65628818
SRP68	chr17	76070445-76072307
THUMPD2	chr2	39768502-39769757
TMEM258	chr11	61789922-61790492
TRAIP	chr3	49829226-49829457
PSMC4	chr19	39980455-39980661	MVA
