## Supplementary Table 7 for "Chromosomal instability by mutations in a novel specificity factor of the minor spliceosome"

### Sheet: HeatmapSelectedGO
GO	Description	_LogP_A-type	_LogP_A-type:significant	_LogP_All minor introns	_LogP_G-type	_LogP_G-type:significant
GO:0004707	MAP kinase activity	0	0	-9.40433	-10.5079	-5.35145
GO:0016073	snRNA metabolic process	0	0	-7.47344	-7.41022	-2.75389
hsa04010	MAPK signaling pathway	-6.97926	0	-10.8779	-4.69943	-3.47193
R-HSA-1483249	Inositol phosphate metabolism	-2.16418	0	-7.45824	-6.57982	0
GO:0060271	cilium assembly	-2.42204	0	-9.30403	-8.30629	0
R-HSA-8953854	Metabolism of RNA	0	-2.1807	-8.49773	-8.5025	0
GO:0031267	small GTPase binding	-6.36545	-3.40351	-9.62095	-5.56684	0
GO:0019706	protein-cysteine S-palmitoyltransferase activity	-5.64942	-3.44643	-11.9292	-6.26787	0
R-HSA-1640170	Cell Cycle	-3.29315	-4.0558	-7.25436	-4.23947	0
GO:0044770	cell cycle phase transition	-3.90196	-5.50403	-8.42437	-4.80147	0
GO:0016482	cytosolic transport	-5.29829	-4.77223	-6.83505	-3.70544	0
GO:0140142	nucleocytoplasmic carrier activity	-8.47539	-9.82668	-8.5967	-3.64717	0
GO:0006913	nucleocytoplasmic transport	-6.29412	-7.76902	-8.4404	-4.70146	0
GO:0030119	AP-type membrane coat adaptor complex	-7.27812	-4.13233	-9.12272	-2.88109	0
GO:0032508	DNA duplex unwinding	-2.77628	-2.65171	-6.96687	-4.47327	0
GO:0000139	Golgi membrane	-3.08282	-2.86346	-7.91653	-5.85542	0
GO:0044786	cell cycle DNA replication	-2.62444	-3.338	-6.66302	-4.30873	0
GO:0048193	Golgi vesicle transport	-2.04938	-2.57032	-9.323	-8.8171	0
GO:1990234	transferase complex	-3.90444	-3.29365	-12.2698	-8.34631	-2.63846
GO:0086010	membrane depolarization during action potential	-12.7536	0	-11.5503	0	0
