## Supplementary Table 9 for "Chromosomal instability by mutations in a novel specificity factor of the minor spliceosome"

### Sheet: Sheet1
Name	Forward	Reverse	Description
Protospacer	TGGAAAGGACGAAACACCgggtacccgggctatggcgcGTTTAAGAGCTATGCTGGAAAC		scCRISPR gRNA PCR1 (used for both EGFP-AID and EGFP tags)
HDR_insert	tcggccgctggtggtggtgataccgggtacccgggctatggtgagcaagggcgaggagct	agaaggtctggcggcacagagggcagcgctgcgccggcgcagatccgccagcagcggcgg	scCRISPR template PCR1 (EGFP-AID tag)
HDR_ext	cccgaggggtcagggtcagaggccgccggatggcgtaggatcggccgctggtggtggtga	cgctggtgcttgcggctgtaaacgtgcccgcgaccacagaagaaggtctggcggcacaga	scCRISPR template PCR2 (EGFP-AID tag)
HDR_insert_2	ggatcggccgctggtggtggtgataccgggtacccgggctatggtgagcaagggcgagga	gaaggtctggcggcacagagggcagcgctgcgccggcgccagctcgacactgccagatcc	scCRISPR template PCR1 (EGFP tag)
HDR_ext_2	caccccgaggggtcagggtcagaggccgccggatggcgtaggatcggccgctggtggtgg	gctggtgcttgcggctgtaaacgtgcccgcgaccacagaagaaggtctggcggcacagag	scCRISPR template PCR2 (EGFP tag)
Genomic	CCGGGAGGAGTCTGCGCAGC	cctctccaaagcctccttca	PCR to validate CENATAC endogenous tagging
cDNA	gcacagtggcGGCCGCgcgccggcgcagcgctgccct	cgggtttaaacgGGCCCttagcttttttctgtatgtgactgcttcttc	PCR CENATAC cDNA for into pcDNA5
Gibson1	CGCCAGCACATGGACAGCGGAGGTGGAGGTgcgccggcgcagcgctgccct	agaattccaccacactggactagtggatcCttagcttttttctgtatgtgactgcttct	PCR CENATAC cDNA for into pcDNA5 2
Gibson2	Ggatccactagtccagtgtgg	ACCTCCACCTCCGCTGTC	PCR pcDNA5 to receive CENATAC cDNA
Gibson3.1	tccctggatgatccaggacgagGAATACATTGCTGGGAACCAAG	actattaactggcgaactacttactctagc	Mutagenesis to create siRNA resistance
Gibson3.2	gctagagtaagtagttcgccagttaatagt	tggatcatccagggaggtg	Mutagenesis to create siRNA resistance
Gibson4.1	gagaggatcgtctaaatcttcacactcaaaaatggtttccttgcctaggaaaaacagaagttgaaaaaactcc	actattaactggcgaactacttactctagc	Mutagenesis of CENATAC Mut1
Gibson4.2	gctagagtaagtagttcgccagttaatagt	gtgtgaagatttagacgatcctctcttttctttaagaaattcttcatagg	Mutagenesis of CENATAC Mut1
Gibson5.1	accatcctatgaagaatttcttaaaaggaaaaacagaagttgaaaaaact	actattaactggcgaactacttactctagc	Mutagenesis of CENATAC Mut2
Gibson5.2	gctagagtaagtagttcgccagttaatagt	agttttttcaacttctgtttttccttttaagaaattcttcataggatggt	Mutagenesis of CENATAC Mut2
Gibson6.1	AGGTGGAGGTgcgccggcgcagcgcgctcctctggctcgccagaccttcttctgtg	actattaactggcgaactacttactctagc	Mutagenesis of CENATAC 1xZF
Gibson6.2	gctagagtaagtagttcgccagttaatagt	gcgctgcgccggcgcACC	Mutagenesis of CENATAC 1xZF
Gibson6.3	aacacgagcgatgctgctgggccctgtgcgccggctgtgaggtgcgggaaca	actattaactggcgaactacttactctagc	Mutagenesis of CENATAC 2xZF
Gibson6.4	gctagagtaagtagttcgccagttaatagt	ccagcagcatcgctcgtgtt	Mutagenesis of CENATAC 2xZF
Gibson7.1	accaggagttatgatccaggacgaggaatacattgctggg	actattaactggcgaactacttactctagc	Mutagenesis of CENATAC Δ1
Gibson7.2	gctagagtaagtagttcgccagttaatagt	cctggatcataactcctggtatatcctgatggccaatgaa	Mutagenesis of CENATAC Δ1
Gibson8.1	gaaccaagaacttaaagaaaaggaaaaacagaagttgaaaaaactcccc	actattaactggcgaactacttactctagc	Mutagenesis of CENATAC Δ2
Gibson8.2	gctagagtaagtagttcgccagttaatagt	tttctttaagttcttggttcccagcaatgtattcctcgtc	Mutagenesis of CENATAC Δ2
Gibson9.1	ccccccagacagctccaggaccagtgcaggctggctgccc	actattaactggcgaactacttactctagc	Mutagenesis of CENATAC Δ3
Gibson9.2	gctagagtaagtagttcgccagttaatagt	tcctggagctgtctggggggagttttttcaacttctgttt	Mutagenesis of CENATAC Δ3
Gibson10.1	cagtgcaggcaaaactgaagctgcagcaatgaagaagcag	actattaactggcgaactacttactctagc	Mutagenesis of CENATAC Δ4
Gibson10.2	gctagagtaagtagttcgccagttaatagt	cttcagttttgcctgcactggtcctggagctgtgatcaaa	Mutagenesis of CENATAC Δ4
Gibson11	tagaggatcccccgggctgcaggaattcggATGgcgccggcgcagcgctgccct	cgaaccactgaacaaatggcactaggctagttagcttttttctgtatgtgactgcttct	PCR CENATAC for into pLV vector
Gibson12.1	acctggtgcatgacccgcaa	ggcgaccgttgtggccatat	PCR pLV CENATAC to receive tagRFP
Gibson12.2	tatggatatggccacaacggtcgccatggtgtctaagggcgaagagctgatt	cgggcttgcgggtcatgcaccaggtgtcaattaagtttgtgccccagtttgc	PCR tagRFP for into pLV CENATAC
Gibson13	tagctagaggatcccccgggctgcaATGgcgccggcgcagcgctgccct	ctgtatgtgactgcttcttcattgctgcag	PCR CENATAC variants for into pLV ires-tagRFP
IPO5_U12_AT-AC	Ex 21 Fwd: 5’ AGGAGTTAAAGGAAGGCTTTGTG 3’	Intron 21 Rev: 5’ CACATGCAGAGAACCGAGTT 3’	RT-PCR primers IPO5 intron 21. Annealing temp. 52°C
		Ex 22 Rev: 5' TACTCAGGACCACGGACTCT 3’
IPO5_U2_GT-AG	Ex 18 Fwd: 5’ AGACCCAGACAGACTTCAATGA 3’	Intron 18 Rev: 5’ AGCAACCTACAACAGACTGAGA	RT-PCR primers IPO5 intron 18. Annealing temp. 61°C
		Ex 19 Rev: 5’ AGGGCTACTTCGGGCTTAAT 3’
SUDS3_U12_AT-AC	Ex 7 Fwd: 5’ GCGACCAAATGATCCCGTC 3’	Intron 7 Rev: 5’ TTCTGTAGGACAACGGCCAT 3’	RT-PCR primers SUDS3 intron 7, Annealing temp. 65°C
		Ex 8 Rev: 5’AATGTTCTCAGATCCTCCATGAT 3’
ZCCHC8_U12_AT-AC	Ex 1 Fwd: 5’ ACACTCGCTTCAAGGACGAC 3’	Intron 1 Rev: 5’ TTGGGTTTCAAAAGCCTACC 3’	RT-PCR primers ZCCHC8 intron 1, Annealing temp. 65°C
		Ex 2 Rev: 5’ CTCGGTCGAGTCAGAATGTT 3’
SYCP2_U2_AT-AC	Ex 5 Fwd: 5’ GTATTGGGGCAAGCTGGACT 3’	Intron 5 Rev: 5’ AGCAAGTCAAGGCCTTAGGG 3’	RT-PCR primers SYCP2 intron 5. Annealing temp. 63°C
		Ex 6 Rev: 5’ CTTGACTCTGAATAATGTCCTTGG 3’
TAF2_U2_AT-AC	Ex 1 Fwd: 5’ GTGTAGAGCCCGCCAGAATG 3’	Intron 1 Rev: 5’ ACAAAAGTTAGCCGGGCATC	RT-PCR primers TAF2 intron 1. Annealing temp. 65°C
		Ex 2 Rev: 5’ GTTGTTGATGCAGACGACCT 3’
p120-4	ACAGGGATGCCA		p120 cDNA oligonucleotide (pCB6 vector)
p120-5	GCCCTGCAAGGATACGCTGCTCCATCTCCCCAGCA		p120 cloning (NOP2 gene)
p120-6	GCCCTGCAAGGATATGCTGCTCCATCTCCCCAGCA		p120 cloning (NOP2 gene)
p120-7	ATATCCTTGCAGGGCAGAGTGAAG		p120 cloning (NOP2 gene)
p120-8	GTATCCTTGCAGGGCAGAGTGAAG		p120 cloning (NOP2 gene)
p120-9	CAGATGCCCATGCTCCAGACCT		p120 cloning (NOP2 gene)
p120-10	GTGGGCCTGTTAAGGAACTGTG		p120 cloning (NOP2 gene)
p120-17	GGATGAGGAACCATTTGTGC		p120 RT-PCR (NOP2 gene)
p120-18	AGAACGAGACCGCCCTTC		p120 RT-PCR (NOP2 gene)
